# Transposon-directed insertion-site sequencing (TraDIS) analysis of *Enterococcus faecium* using nanopore sequencing and a WebAssembly analysis platform

**DOI:** 10.1101/2025.03.03.641140

**Authors:** Alexandra L. Krause, Wytamma Wirth, Adrianna M. Turner, Louise Judd, Lucy Li, Willem van Schaik, Benjamin P. Howden, Glen P. Carter, Torsten Seemann, Ryan Wick, Timothy P. Stinear, Andrew H. Buultjens, Ian R. Monk

## Abstract

Vancomycin-resistant *Enterococcus faecium* (VREfm) are healthcare-associated opportunistic pathogens of global significance. Genetic tools are needed to understand the molecular basis for VREfm clinically relevant phenotypes, such as persistence within the human gut or antimicrobial resistance. Here, we present a transposon-directed insertion-site sequencing (TraDIS) platform optimised for *E. faecium*. We engineered a transposon delivery plasmid, pIMTA(*tetM*), that can generate high density transposon mutant libraries, combined with Oxford Nanopore Technology amplicon sequencing to map the transposon insertion sites. We have also customised a bioinformatic analysis suite that includes a WebAssembly-powered visualisation tool called *Diana*, for TraDIS data exploration and analysis (https://diana.cpg.org.au/). To demonstrate performance of our platform, we assessed the impact of vancomycin exposure on a library of 48,458 unique transposon mutants. As expected, we could confirm the importance of the *vanB* operon for VREfm vancomycin resistance. Our end-to-end platform for running TraDIS experiments in VREfm will permit accessible, genome-scale, forward genetic screens to probe molecular mechanisms of persistence and pathogenesis.

**Importance:** There are limited genetic tools specifically developed and optimized for function in *Enterococcus faecium*. Here, we addressed this gap through the development of a transposon-directed insertion-site sequencing (TraDIS) platform with a plasmid we engineered to specifically function in *E. faecium*. The application of nanopore sequencing, with a highly accessible sequence data processing and bioinformatic analysis pipeline streamlines and simplifies the methodology. These developments will allow the functional genomic analysis of important traits involved in the pathobiology of this understudied bacterium. The approach and tools we have described here are likely applicable to other Gram-positive bacteria.
