## Supplementary Table 1 for "Transposon-directed insertion-site sequencing (TraDIS) analysis of *Enterococcus faecium* using nanopore sequencing and a WebAssembly analysis platform"

### Sheet: Van_AK_Libs_exclude_<2_reads
Supplementary Table 1. TraDIS library insertion site analysis from ‘create plot’ python script
Van TraDIS Libraries - Create_plot Script ouput with exclude below <2 reads flag
Van0_1	Van0_2	Van4_1	Van 4 _2		all_combined_van
Counting TA sites in Ef_aus0233_delta_tetM_3747878.current.fasta:	Counting TA sites in Ef_aus0233_delta_tetM_3747878.current.fasta:	Counting TA sites in Ef_aus0233_delta_tetM_3747878.current.fasta:	Counting TA sites in Ef_aus0233_delta_tetM_3747878.current.fasta:		Counting TA sites in Ef_aus0233_delta_tetM_3747878.current.fasta:
CP176375: 188677	CP176375: 188677	CP176375: 188677	CP176375: 188677		CP176375: 188677
CP176376: 15621	CP176376: 15621	CP176376: 15621	CP176376: 15621		CP176376: 15621
CP176377: 7549	CP176377: 7549	CP176377: 7549	CP176377: 7549		CP176377: 7549
CP176378: 5950	CP176378: 5950	CP176378: 5950	CP176378: 5950		CP176378: 5950
CP176379: 1832	CP176379: 1832	CP176379: 1832	CP176379: 1832		CP176379: 1832
CP176380: 627	CP176380: 627	CP176380: 627	CP176380: 627		CP176380: 627
CP176381: 406	CP176381: 406	CP176381: 406	CP176381: 406		CP176381: 406
CP176382: 191	CP176382: 191	CP176382: 191	CP176382: 191		CP176382: 191
total TA sites: 220853	total TA sites: 220853	total TA sites: 220853	total TA sites: 220853		total TA sites: 220853
Loading alignments:	Loading alignments:	Loading alignments:	Loading alignments:		Loading alignments:
total alignments: 3276286	total alignments: 2798522	total alignments: 2549444	total alignments: 2749897		total alignments: 11374149
rejected alignments:	rejected alignments:	rejected alignments:	rejected alignments:		rejected alignments:
secondary: 681405 (20.80%)	secondary: 597323 (21.34%)	secondary: 532710 (20.90%)	secondary: 577029 (20.98%)		secondary: 2388467 (21.00%)
low identity: 125031 (3.82%)	low identity: 107579 (3.84%)	low identity: 94966 (3.72%)	low identity: 95994 (3.49%)		low identity: 423570 (3.72%)
too much gap: 153766 (4.69%)	too much gap: 133999 (4.79%)	too much gap: 118856 (4.66%)	too much gap: 109029 (3.96%)		too much gap: 515650 (4.53%)
used alignments: 2316084 (70.69%)	used alignments: 1959621 (70.02%)	used alignments: 1802912 (70.72%)	used alignments: 1967845 (71.56%)		used alignments: 8046462 (70.74%)
Excluding low-insertion-count sites:	Excluding low-insertion-count sites:	Excluding low-insertion-count sites:	Excluding low-insertion-count sites:		Excluding low-insertion-count sites:
Discarded forward-strand sites: 11008	Discarded forward-strand sites: 10611	Discarded forward-strand sites: 9842	Discarded forward-strand sites: 10375		Discarded forward-strand sites: 19808
Discarded reverse-strand sites: 10994	Discarded reverse-strand sites: 11002	Discarded reverse-strand sites: 9872	Discarded reverse-strand sites: 10420		Discarded reverse-strand sites: 19921
Tallying insertion sites:	Tallying insertion sites:	Tallying insertion sites:	Tallying insertion sites:		Tallying insertion sites:
CP176375: 21078 (11.17%)	CP176375: 20688 (10.96%)	CP176375: 18742 (9.93%)	CP176375: 19888 (10.54%)		CP176375: 37156 (19.69%)
CP176376: 2891 (18.51%)	CP176376: 2927 (18.74%)	CP176376: 2610 (16.71%)	CP176376: 2750 (17.60%)		CP176376: 5128 (32.83%)
CP176377: 1334 (17.67%)	CP176377: 1368 (18.12%)	CP176377: 1172 (15.53%)	CP176377: 1284 (17.01%)		CP176377: 2469 (32.71%)
CP176378: 1308 (21.98%)	CP176378: 1259 (21.16%)	CP176378: 1108 (18.62%)	CP176378: 1146 (19.26%)		CP176378: 2211 (37.16%)
CP176379: 716 (39.08%)	CP176379: 692 (37.77%)	CP176379: 625 (34.12%)	CP176379: 691 (37.72%)		CP176379: 1210 (66.05%)
CP176380: 116 (18.50%)	CP176380: 121 (19.30%)	CP176380: 104 (16.59%)	CP176380: 124 (19.78%)		CP176380: 213 (33.97%)
CP176381: 33 (8.13%)	CP176381: 39 (9.61%)	CP176381: 30 (7.39%)	CP176381: 42 (10.34%)		CP176381: 66 (16.26%)
CP176382: 4 (2.09%)	CP176382: 4 (2.09%)	CP176382: 3 (1.57%)	CP176382: 5 (2.62%)		CP176382: 5 (2.62%)
total insertion sites: 27480 (12.44%)	total insertion sites: 27098 (12.27%)	total insertion sites: 24394 (11.05%)	total insertion sites: 25930 (11.74%)		total insertion sites: 48458 (21.94%)
Creating plot files:	Creating plot files:	Creating plot files:	Creating plot files:		Creating plot files:
van0_1_B2_new/CP176375.plot	van0_2_B2_new/CP176375.plot	van4_1_B2_new/CP176375.plot	van4_2_B2_new/CP176375.plot		AUS0233_van4x_combined_new/CP176375.plot
van0_1_B2_new/CP176376.plot	van0_2_B2_new/CP176376.plot	van4_1_B2_new/CP176376.plot	van4_2_B2_new/CP176376.plot		AUS0233_van4x_combined_new/CP176376.plot
van0_1_B2_new/CP176377.plot	van0_2_B2_new/CP176377.plot	van4_1_B2_new/CP176377.plot	van4_2_B2_new/CP176377.plot		AUS0233_van4x_combined_new/CP176377.plot
van0_1_B2_new/CP176378.plot	van0_2_B2_new/CP176378.plot	van4_1_B2_new/CP176378.plot	van4_2_B2_new/CP176378.plot		AUS0233_van4x_combined_new/CP176378.plot
van0_1_B2_new/CP176379.plot	van0_2_B2_new/CP176379.plot	van4_1_B2_new/CP176379.plot	van4_2_B2_new/CP176379.plot		AUS0233_van4x_combined_new/CP176379.plot
van0_1_B2_new/CP176380.plot	van0_2_B2_new/CP176380.plot	van4_1_B2_new/CP176380.plot	van4_2_B2_new/CP176380.plot		AUS0233_van4x_combined_new/CP176380.plot
van0_1_B2_new/CP176381.plot	van0_2_B2_new/CP176381.plot	van4_1_B2_new/CP176381.plot	van4_2_B2_new/CP176381.plot		AUS0233_van4x_combined_new/CP176381.plot
van0_1_B2_new/CP176382.plot	van0_2_B2_new/CP176382.plot	van4_1_B2_new/CP176382.plot	van4_2_B2_new/CP176382.plot		AUS0233_van4x_combined_new/CP176382.plot

### Sheet: WVS_Libs_exclude_<2_reads
Supplementary Table 1. TraDIS library insertion site analysis from ‘create plot’ python script
WVS TN-Seq Libraries - Create_plot Script ouput with exclude below <2 reads flag
Trim 1	Trim 2	Trim 3	Trim 4	Trim 5	Trim 6	Trim 7	Trim 8	Trim 9	Trim 10			Trim_combinedBHIreads
Counting TA sites in Efm_E745_091023.fasta:	Counting TA sites in Efm_E745_091023.fasta:	Counting TA sites in Efm_E745_091023.fasta:	Counting TA sites in Efm_E745_091023.fasta:	Counting TA sites in Efm_E745_091023.fasta:	Counting TA sites in Efm_E745_091023.fasta:	Counting TA sites in Efm_E745_091023.fasta:	Counting TA sites in Efm_E745_091023.fasta:	Counting TA sites in Efm_E745_091023.fasta:	Counting TA sites in Efm_E745_091023.fasta:			Counting TA sites in Efm_E745_091023.fasta:
CP014535: 5992	CP014535: 5992	CP014535: 5992	CP014535: 5992	CP014535: 5992	CP014535: 5992	CP014535: 5992	CP014535: 5992	CP014535: 5992	CP014535: 5992			CP014535: 5992
CP014534: 4012	CP014534: 4012	CP014534: 4012	CP014534: 4012	CP014534: 4012	CP014534: 4012	CP014534: 4012	CP014534: 4012	CP014534: 4012	CP014534: 4012			CP014534: 4012
CP014533: 1660	CP014533: 1660	CP014533: 1660	CP014533: 1660	CP014533: 1660	CP014533: 1660	CP014533: 1660	CP014533: 1660	CP014533: 1660	CP014533: 1660			CP014533: 1660
CP014532: 919	CP014532: 919	CP014532: 919	CP014532: 919	CP014532: 919	CP014532: 919	CP014532: 919	CP014532: 919	CP014532: 919	CP014532: 919			CP014532: 919
CP014531: 2652	CP014531: 2652	CP014531: 2652	CP014531: 2652	CP014531: 2652	CP014531: 2652	CP014531: 2652	CP014531: 2652	CP014531: 2652	CP014531: 2652			CP014531: 2652
CP014530: 17328	CP014530: 17328	CP014530: 17328	CP014530: 17328	CP014530: 17328	CP014530: 17328	CP014530: 17328	CP014530: 17328	CP014530: 17328	CP014530: 17328			CP014530: 17328
CP014529: 180235	CP014529: 180235	CP014529: 180235	CP014529: 180235	CP014529: 180235	CP014529: 180235	CP014529: 180235	CP014529: 180235	CP014529: 180235	CP014529: 180235			CP014529: 180235
total TA sites: 212798	total TA sites: 212798	total TA sites: 212798	total TA sites: 212798	total TA sites: 212798	total TA sites: 212798	total TA sites: 212798	total TA sites: 212798	total TA sites: 212798	total TA sites: 212798			total TA sites: 212798
Loading alignments:	Loading alignments:	Loading alignments:	Loading alignments:	Loading alignments:	Loading alignments:	Loading alignments:	Loading alignments:	Loading alignments:	Loading alignments:			Loading alignments:
total alignments: 5494316	total alignments: 5278443	total alignments: 5345156	total alignments: 13708530	total alignments: 7112049	total alignments: 2573189	total alignments: 13773001	total alignments: 21704458	total alignments: 13924867	total alignments: 27566269			total alignments: 116480278
rejected alignments:	rejected alignments:	rejected alignments:	rejected alignments:	rejected alignments:	rejected alignments:	rejected alignments:	rejected alignments:	rejected alignments:	rejected alignments:			rejected alignments:
secondary: 0 (0.00%)	secondary: 0 (0.00%)	secondary: 0 (0.00%)	secondary: 0 (0.00%)	secondary: 0 (0.00%)	secondary: 0 (0.00%)	secondary: 0 (0.00%)	secondary: 0 (0.00%)	secondary: 0 (0.00%)	secondary: 0 (0.00%)			secondary: 0 (0.00%)
low identity: 44423 (0.81%)	low identity: 24979 (0.47%)	low identity: 27650 (0.52%)	low identity: 93463 (0.68%)	low identity: 79309 (1.12%)	low identity: 39316 (1.53%)	low identity: 175268 (1.27%)	low identity: 266344 (1.23%)	low identity: 189268 (1.36%)	low identity: 321869 (1.17%)			low identity: 1261889 (1.08%)
too much gap: 0 (0.00%)	too much gap: 0 (0.00%)	too much gap: 0 (0.00%)	too much gap: 0 (0.00%)	too much gap: 0 (0.00%)	too much gap: 0 (0.00%)	too much gap: 0 (0.00%)	too much gap: 0 (0.00%)	too much gap: 0 (0.00%)	too much gap: 0 (0.00%)			too much gap: 0 (0.00%)
used alignments: 5449893 (99.19%)	used alignments: 5253464 (99.53%)	used alignments: 5317506 (99.48%)	used alignments: 13615067 (99.32%)	used alignments: 7032740 (98.88%)	used alignments: 2533873 (98.47%)	used alignments: 13597733 (98.73%)	used alignments: 21438114 (98.77%)	used alignments: 13735599 (98.64%)	used alignments: 27244400 (98.83%)			used alignments: 115218389 (98.92%)
Excluding low-insertion-count sites:	Excluding low-insertion-count sites:	Excluding low-insertion-count sites:	Excluding low-insertion-count sites:	Excluding low-insertion-count sites:	Excluding low-insertion-count sites:	Excluding low-insertion-count sites:	Excluding low-insertion-count sites:	Excluding low-insertion-count sites:	Excluding low-insertion-count sites:			Excluding low-insertion-count sites:
Discarded forward-strand sites: 359	Discarded forward-strand sites: 402	Discarded forward-strand sites: 373	Discarded forward-strand sites: 1223	Discarded forward-strand sites: 639	Discarded forward-strand sites: 749	Discarded forward-strand sites: 2885	Discarded forward-strand sites: 3139	Discarded forward-strand sites: 3093	Discarded forward-strand sites: 3242			Discarded forward-strand sites: 7876
Discarded reverse-strand sites: 396	Discarded reverse-strand sites: 405	Discarded reverse-strand sites: 392	Discarded reverse-strand sites: 1197	Discarded reverse-strand sites: 608	Discarded reverse-strand sites: 738	Discarded reverse-strand sites: 2929	Discarded reverse-strand sites: 2981	Discarded reverse-strand sites: 3109	Discarded reverse-strand sites: 3190			Discarded reverse-strand sites: 7862
Tallying insertion sites:	Tallying insertion sites:	Tallying insertion sites:	Tallying insertion sites:	Tallying insertion sites:	Tallying insertion sites:	Tallying insertion sites:	Tallying insertion sites:	Tallying insertion sites:	Tallying insertion sites:			Tallying insertion sites:
CP014529: 5961 (3.31%)	CP014529: 7297 (4.05%)	CP014529: 6147 (3.41%)	CP014529: 14933 (8.29%)	CP014529: 8987 (4.99%)	CP014529: 11867 (6.58%)	CP014529: 14510 (8.05%)	CP014529: 16766 (9.30%)	CP014529: 12583 (6.98%)	CP014529: 17259 (9.58%)			CP014529: 30208 (16.76%)
CP014530: 511 (2.95%)	CP014530: 638 (3.68%)	CP014530: 544 (3.14%)	CP014530: 1382 (7.98%)	CP014530: 836 (4.82%)	CP014530: 1130 (6.52%)	CP014530: 1257 (7.25%)	CP014530: 1431 (8.26%)	CP014530: 1074 (6.20%)	CP014530: 1488 (8.59%)			CP014530: 2439 (14.08%)
CP014531: 184 (6.94%)	CP014531: 226 (8.52%)	CP014531: 174 (6.56%)	CP014531: 477 (17.99%)	CP014531: 277 (10.44%)	CP014531: 378 (14.25%)	CP014531: 430 (16.21%)	CP014531: 491 (18.51%)	CP014531: 338 (12.75%)	CP014531: 481 (18.14%)			CP014531: 779 (29.37%)
CP014532: 76 (8.27%)	CP014532: 85 (9.25%)	CP014532: 62 (6.75%)	CP014532: 219 (23.83%)	CP014532: 110 (11.97%)	CP014532: 177 (19.26%)	CP014532: 169 (18.39%)	CP014532: 179 (19.48%)	CP014532: 121 (13.17%)	CP014532: 198 (21.55%)			CP014532: 328 (35.69%)
CP014533: 12 (0.72%)	CP014533: 14 (0.84%)	CP014533: 10 (0.60%)	CP014533: 42 (2.53%)	CP014533: 21 (1.27%)	CP014533: 32 (1.93%)	CP014533: 41 (2.47%)	CP014533: 37 (2.23%)	CP014533: 24 (1.45%)	CP014533: 41 (2.47%)			CP014533: 65 (3.92%)
CP014534: 198 (4.94%)	CP014534: 216 (5.38%)	CP014534: 206 (5.13%)	CP014534: 425 (10.59%)	CP014534: 282 (7.03%)	CP014534: 379 (9.45%)	CP014534: 377 (9.40%)	CP014534: 411 (10.24%)	CP014534: 327 (8.15%)	CP014534: 412 (10.27%)			CP014534: 703 (17.52%)
CP014535: 403 (6.73%)	CP014535: 482 (8.04%)	CP014535: 395 (6.59%)	CP014535: 1092 (18.22%)	CP014535: 621 (10.36%)	CP014535: 898 (14.99%)	CP014535: 980 (16.36%)	CP014535: 1078 (17.99%)	CP014535: 782 (13.05%)	CP014535: 1106 (18.46%)			CP014535: 1661 (27.72%)
total insertion sites: 7345 (3.45%)	total insertion sites: 8958 (4.21%)	total insertion sites: 7538 (3.54%)	total insertion sites: 18570 (8.73%)	total insertion sites: 11134 (5.23%)	total insertion sites: 14861 (6.98%)	total insertion sites: 17764 (8.35%)	total insertion sites: 20393 (9.58%)	total insertion sites: 15249 (7.17%)	total insertion sites: 20985 (9.86%)			total insertion sites: 36183 (17.00%)
Creating plot files:	Creating plot files:	Creating plot files:	Creating plot files:	Creating plot files:	Creating plot files:	Creating plot files:	Creating plot files:	Creating plot files:	Creating plot files:			Creating plot files:
trim_1_B2/CP014535.plot	trim_2_B2/CP014535.plot	trim_3_B2/CP014535.plot	trim_4_B2/CP014535.plot	trim_5_B2/CP014535.plot	trim_6_B2/CP014535.plot	trim_7_B2/CP014535.plot	trim_8_B2/CP014535.plot	trim_9_B2/CP014535.plot	trim_10_B2/CP014535.plot			Trim_combinedBHIreads_WVS_below2flag/CP014535.plot
trim_1_B2/CP014534.plot	trim_2_B2/CP014534.plot	trim_3_B2/CP014534.plot	trim_4_B2/CP014534.plot	trim_5_B2/CP014534.plot	trim_6_B2/CP014534.plot	trim_7_B2/CP014534.plot	trim_8_B2/CP014534.plot	trim_9_B2/CP014534.plot	trim_10_B2/CP014534.plot			Trim_combinedBHIreads_WVS_below2flag/CP014534.plot
trim_1_B2/CP014533.plot	trim_2_B2/CP014533.plot	trim_3_B2/CP014533.plot	trim_4_B2/CP014533.plot	trim_5_B2/CP014533.plot	trim_6_B2/CP014533.plot	trim_7_B2/CP014533.plot	trim_8_B2/CP014533.plot	trim_9_B2/CP014533.plot	trim_10_B2/CP014533.plot			Trim_combinedBHIreads_WVS_below2flag/CP014533.plot
trim_1_B2/CP014532.plot	trim_2_B2/CP014532.plot	trim_3_B2/CP014532.plot	trim_4_B2/CP014532.plot	trim_5_B2/CP014532.plot	trim_6_B2/CP014532.plot	trim_7_B2/CP014532.plot	trim_8_B2/CP014532.plot	trim_9_B2/CP014532.plot	trim_10_B2/CP014532.plot			Trim_combinedBHIreads_WVS_below2flag/CP014532.plot
trim_1_B2/CP014531.plot	trim_2_B2/CP014531.plot	trim_3_B2/CP014531.plot	trim_4_B2/CP014531.plot	trim_5_B2/CP014531.plot	trim_6_B2/CP014531.plot	trim_7_B2/CP014531.plot	trim_8_B2/CP014531.plot	trim_9_B2/CP014531.plot	trim_10_B2/CP014531.plot			Trim_combinedBHIreads_WVS_below2flag/CP014531.plot
trim_1_B2/CP014530.plot	trim_2_B2/CP014530.plot	trim_3_B2/CP014530.plot	trim_4_B2/CP014530.plot	trim_5_B2/CP014530.plot	trim_6_B2/CP014530.plot	trim_7_B2/CP014530.plot	trim_8_B2/CP014530.plot	trim_9_B2/CP014530.plot	trim_10_B2/CP014530.plot			Trim_combinedBHIreads_WVS_below2flag/CP014530.plot
trim_1_B2/CP014529.plot	trim_2_B2/CP014529.plot	trim_3_B2/CP014529.plot	trim_4_B2/CP014529.plot	trim_5_B2/CP014529.plot	trim_6_B2/CP014529.plot	trim_7_B2/CP014529.plot	trim_8_B2/CP014529.plot	trim_9_B2/CP014529.plot	trim_10_B2/CP014529.plot			Trim_combinedBHIreads_WVS_below2flag/CP014529.plot

### Sheet: AK_libs_no_exclusion
Supplementary Table 1. TraDIS library insertion site analysis from ‘create plot’ python script
Van TraDIS Libraries - Create_plot Script output with no min read exclusion flag
Van0_1	Van0_2	Van4_1	Van 4 _2		all_combined_van
Counting TA sites in Ef_aus0233_delta_tetM_3747878.current.fasta:	Counting TA sites in Ef_aus0233_delta_tetM_3747878.current.fasta:	Counting TA sites in Ef_aus0233_delta_tetM_3747878.current.fasta:	Counting TA sites in Ef_aus0233_delta_tetM_3747878.current.fasta:		Counting TA sites in Ef_aus0233_delta_tetM_3747878.current.fasta:
CP176375: 188677	CP176375: 188677	CP176375: 188677	CP176375: 188677		CP176375: 188677
CP176376: 15621	CP176376: 15621	CP176376: 15621	CP176376: 15621		CP176376: 15621
CP176377: 7549	CP176377: 7549	CP176377: 7549	CP176377: 7549		CP176377: 7549
CP176378: 5950	CP176378: 5950	CP176378: 5950	CP176378: 5950		CP176378: 5950
CP176379: 1832	CP176379: 1832	CP176379: 1832	CP176379: 1832		CP176379: 1832
CP176380: 627	CP176380: 627	CP176380: 627	CP176380: 627		CP176380: 627
CP176381: 406	CP176381: 406	CP176381: 406	CP176381: 406		CP176381: 406
CP176382: 191	CP176382: 191	CP176382: 191	CP176382: 191		CP176382: 191
total TA sites: 220853	total TA sites: 220853	total TA sites: 220853	total TA sites: 220853		total TA sites: 220853
Loading alignments:	Loading alignments:	Loading alignments:	Loading alignments:		Loading alignments:
total alignments: 3276286	total alignments: 2798522	total alignments: 2549444	total alignments: 2749897		total alignments: 11374149
rejected alignments:	rejected alignments:	rejected alignments:	rejected alignments:		rejected alignments:
secondary: 681405 (20.80%)	secondary: 597323 (21.34%)	secondary: 532710 (20.90%)	secondary: 577029 (20.98%)		secondary: 2388467 (21.00%)
low identity: 125031 (3.82%)	low identity: 107579 (3.84%)	low identity: 94966 (3.72%)	low identity: 95994 (3.49%)		low identity: 423570 (3.72%)
too much gap: 153766 (4.69%)	too much gap: 133999 (4.79%)	too much gap: 118856 (4.66%)	too much gap: 109029 (3.96%)		too much gap: 515650 (4.53%)
used alignments: 2316084 (70.69%)	used alignments: 1959621 (70.02%)	used alignments: 1802912 (70.72%)	used alignments: 1967845 (71.56%)		used alignments: 8046462 (70.74%)
Tallying insertion sites:	Tallying insertion sites:	Tallying insertion sites:	Tallying insertion sites:		Tallying insertion sites:
CP176375: 37577 (19.92%)	CP176375: 36909 (19.56%)	CP176375: 33650 (17.83%)	CP176375: 35664 (18.90%)		CP176375: 67017 (35.52%)
CP176376: 5199 (33.28%)	CP176376: 5152 (32.98%)	CP176376: 4619 (29.57%)	CP176376: 4838 (30.97%)		CP176376: 9020 (57.74%)
CP176377: 2404 (31.85%)	CP176377: 2455 (32.52%)	CP176377: 2202 (29.17%)	CP176377: 2378 (31.50%)		CP176377: 4412 (58.44%)
CP176378: 2372 (39.87%)	CP176378: 2247 (37.76%)	CP176378: 2004 (33.68%)	CP176378: 1992 (33.48%)		CP176378: 3934 (66.12%)
CP176379: 1188 (64.85%)	CP176379: 1201 (65.56%)	CP176379: 1043 (56.93%)	CP176379: 1155 (63.05%)		CP176379: 2015 (109.99%)
CP176380: 215 (34.29%)	CP176380: 211 (33.65%)	CP176380: 182 (29.03%)	CP176380: 212 (33.81%)		CP176380: 371 (59.17%)
CP176381: 59 (14.53%)	CP176381: 65 (16.01%)	CP176381: 52 (12.81%)	CP176381: 72 (17.73%)		CP176381: 110 (27.09%)
CP176382: 5 (2.62%)	CP176382: 5 (2.62%)	CP176382: 6 (3.14%)	CP176382: 7 (3.66%)		CP176382: 11 (5.76%)
total insertion sites: 49019 (22.20%)	total insertion sites: 48245 (21.84%)	total insertion sites: 43758 (19.81%)	total insertion sites: 46318 (20.97%)		total insertion sites: 86890 (39.34%)
Creating plot files:	Creating plot files:	Creating plot files:	Creating plot files:		Creating plot files:
van0_1__nonex_new/CP176375.plot	van0_2__nonex_new/CP176375.plot	van4_1__nonex_new/CP176375.plot	van4_2_nonex_new/CP176375.plot		AUS0233_van4x_combined_new_nonex/CP176375.plot
van0_1__nonex_new/CP176376.plot	van0_2__nonex_new/CP176376.plot	van4_1__nonex_new/CP176376.plot	van4_2_nonex_new/CP176376.plot		AUS0233_van4x_combined_new_nonex/CP176376.plot
van0_1__nonex_new/CP176377.plot	van0_2__nonex_new/CP176377.plot	van4_1__nonex_new/CP176377.plot	van4_2_nonex_new/CP176377.plot		AUS0233_van4x_combined_new_nonex/CP176377.plot
van0_1__nonex_new/CP176378.plot	van0_2__nonex_new/CP176378.plot	van4_1__nonex_new/CP176378.plot	van4_2_nonex_new/CP176378.plot		AUS0233_van4x_combined_new_nonex/CP176378.plot
van0_1__nonex_new/CP176379.plot	van0_2__nonex_new/CP176379.plot	van4_1__nonex_new/CP176379.plot	van4_2_nonex_new/CP176379.plot		AUS0233_van4x_combined_new_nonex/CP176379.plot
van0_1__nonex_new/CP176380.plot	van0_2__nonex_new/CP176380.plot	van4_1__nonex_new/CP176380.plot	van4_2_nonex_new/CP176380.plot		AUS0233_van4x_combined_new_nonex/CP176380.plot
van0_1__nonex_new/CP176381.plot	van0_2__nonex_new/CP176381.plot	van4_1__nonex_new/CP176381.plot	van4_2_nonex_new/CP176381.plot		AUS0233_van4x_combined_new_nonex/CP176381.plot
van0_1__nonex_new/CP176382.plot	van0_2__nonex_new/CP176382.plot	van4_1__nonex_new/CP176382.plot	van4_2_nonex_new/CP176382.plot		AUS0233_van4x_combined_new_nonex/CP176382.plot

### Sheet: WVS_libs_no_exclusion
Supplementary Table 1. TraDIS library insertion site analysis from ‘create plot’ python script
WVS TN-Seq Libraries - Create_plot Script output with no min read exclusion flag
Trim 1	Trim 2	Trim 3	Trim 4	Trim 5	Trim 6	Trim 7	Trim 8	Trim 9	Trim 10		Trim_combinedBHIreads
Counting TA sites in Efm_E745_091023.fasta:	Counting TA sites in Efm_E745_091023.fasta:	Counting TA sites in Efm_E745_091023.fasta:	Counting TA sites in Efm_E745_091023.fasta:	Counting TA sites in Efm_E745_091023.fasta:	Counting TA sites in Efm_E745_091023.fasta:	Counting TA sites in Efm_E745_091023.fasta:	Counting TA sites in Efm_E745_091023.fasta:	Counting TA sites in Efm_E745_091023.fasta:	Counting TA sites in Efm_E745_091023.fasta:		Counting TA sites in Efm_E745_091023.fasta:
CP014535: 5992	CP014535: 5992	CP014535: 5992	CP014535: 5992	CP014535: 5992	CP014535: 5992	CP014535: 5992	CP014535: 5992	CP014535: 5992	CP014535: 5992		CP014535: 5992
CP014534: 4012	CP014534: 4012	CP014534: 4012	CP014534: 4012	CP014534: 4012	CP014534: 4012	CP014534: 4012	CP014534: 4012	CP014534: 4012	CP014534: 4012		CP014534: 4012
CP014533: 1660	CP014533: 1660	CP014533: 1660	CP014533: 1660	CP014533: 1660	CP014533: 1660	CP014533: 1660	CP014533: 1660	CP014533: 1660	CP014533: 1660		CP014533: 1660
CP014532: 919	CP014532: 919	CP014532: 919	CP014532: 919	CP014532: 919	CP014532: 919	CP014532: 919	CP014532: 919	CP014532: 919	CP014532: 919		CP014532: 919
CP014531: 2652	CP014531: 2652	CP014531: 2652	CP014531: 2652	CP014531: 2652	CP014531: 2652	CP014531: 2652	CP014531: 2652	CP014531: 2652	CP014531: 2652		CP014531: 2652
CP014530: 17328	CP014530: 17328	CP014530: 17328	CP014530: 17328	CP014530: 17328	CP014530: 17328	CP014530: 17328	CP014530: 17328	CP014530: 17328	CP014530: 17328		CP014530: 17328
CP014529: 180235	CP014529: 180235	CP014529: 180235	CP014529: 180235	CP014529: 180235	CP014529: 180235	CP014529: 180235	CP014529: 180235	CP014529: 180235	CP014529: 180235		CP014529: 180235
total TA sites: 212798	total TA sites: 212798	total TA sites: 212798	total TA sites: 212798	total TA sites: 212798	total TA sites: 212798	total TA sites: 212798	total TA sites: 212798	total TA sites: 212798	total TA sites: 212798		total TA sites: 212798
Loading alignments:	Loading alignments:	Loading alignments:	Loading alignments:	Loading alignments:	Loading alignments:	Loading alignments:	Loading alignments:	Loading alignments:	Loading alignments:		Loading alignments:
total alignments: 5494316	total alignments: 5278443	total alignments: 5345156	total alignments: 13708530	total alignments: 7112049	total alignments: 2573189	total alignments: 13773001	total alignments: 21704458	total alignments: 13924867	total alignments: 27566269		total alignments: 116480278
rejected alignments:	rejected alignments:	rejected alignments:	rejected alignments:	rejected alignments:	rejected alignments:	rejected alignments:	rejected alignments:	rejected alignments:	rejected alignments:		rejected alignments:
secondary: 0 (0.00%)	secondary: 0 (0.00%)	secondary: 0 (0.00%)	secondary: 0 (0.00%)	secondary: 0 (0.00%)	secondary: 0 (0.00%)	secondary: 0 (0.00%)	secondary: 0 (0.00%)	secondary: 0 (0.00%)	secondary: 0 (0.00%)		secondary: 0 (0.00%)
low identity: 44423 (0.81%)	low identity: 24979 (0.47%)	low identity: 27650 (0.52%)	low identity: 93463 (0.68%)	low identity: 79309 (1.12%)	low identity: 39316 (1.53%)	low identity: 175268 (1.27%)	low identity: 266344 (1.23%)	low identity: 189268 (1.36%)	low identity: 321869 (1.17%)		low identity: 1261889 (1.08%)
too much gap: 0 (0.00%)	too much gap: 0 (0.00%)	too much gap: 0 (0.00%)	too much gap: 0 (0.00%)	too much gap: 0 (0.00%)	too much gap: 0 (0.00%)	too much gap: 0 (0.00%)	too much gap: 0 (0.00%)	too much gap: 0 (0.00%)	too much gap: 0 (0.00%)		too much gap: 0 (0.00%)
used alignments: 5449893 (99.19%)	used alignments: 5253464 (99.53%)	used alignments: 5317506 (99.48%)	used alignments: 13615067 (99.32%)	used alignments: 7032740 (98.88%)	used alignments: 2533873 (98.47%)	used alignments: 13597733 (98.73%)	used alignments: 21438114 (98.77%)	used alignments: 13735599 (98.64%)	used alignments: 27244400 (98.83%)		used alignments: 115218389 (98.92%)
Tallying insertion sites:	Tallying insertion sites:	Tallying insertion sites:	Tallying insertion sites:	Tallying insertion sites:	Tallying insertion sites:	Tallying insertion sites:	Tallying insertion sites:	Tallying insertion sites:	Tallying insertion sites:		Tallying insertion sites:
CP014529: 6622 (3.67%)	CP014529: 8007 (4.44%)	CP014529: 6834 (3.79%)	CP014529: 17042 (9.46%)	CP014529: 10094 (5.60%)	CP014529: 13172 (7.31%)	CP014529: 19693 (10.93%)	CP014529: 22225 (12.33%)	CP014529: 18104 (10.04%)	CP014529: 22962 (12.74%)		CP014529: 44159 (24.50%)
CP014530: 568 (3.28%)	CP014530: 681 (3.93%)	CP014530: 587 (3.39%)	CP014530: 1519 (8.77%)	CP014530: 904 (5.22%)	CP014530: 1208 (6.97%)	CP014530: 1577 (9.10%)	CP014530: 1752 (10.11%)	CP014530: 1398 (8.07%)	CP014530: 1845 (10.65%)		CP014530: 3281 (18.93%)
CP014531: 197 (7.43%)	CP014531: 242 (9.13%)	CP014531: 182 (6.86%)	CP014531: 512 (19.31%)	CP014531: 290 (10.94%)	CP014531: 392 (14.78%)	CP014531: 484 (18.25%)	CP014531: 542 (20.44%)	CP014531: 400 (15.08%)	CP014531: 556 (20.97%)		CP014531: 915 (34.50%)
CP014532: 78 (8.49%)	CP014532: 88 (9.58%)	CP014532: 63 (6.86%)	CP014532: 226 (24.59%)	CP014532: 115 (12.51%)	CP014532: 180 (19.59%)	CP014532: 187 (20.35%)	CP014532: 199 (21.65%)	CP014532: 142 (15.45%)	CP014532: 215 (23.39%)		CP014532: 377 (41.02%)
CP014533: 14 (0.84%)	CP014533: 17 (1.02%)	CP014533: 12 (0.72%)	CP014533: 43 (2.59%)	CP014533: 22 (1.33%)	CP014533: 32 (1.93%)	CP014533: 49 (2.95%)	CP014533: 51 (3.07%)	CP014533: 37 (2.23%)	CP014533: 52 (3.13%)		CP014533: 94 (5.66%)
CP014534: 204 (5.08%)	CP014534: 226 (5.63%)	CP014534: 214 (5.33%)	CP014534: 450 (11.22%)	CP014534: 296 (7.38%)	CP014534: 397 (9.90%)	CP014534: 439 (10.94%)	CP014534: 495 (12.34%)	CP014534: 394 (9.82%)	CP014534: 488 (12.16%)		CP014534: 886 (22.08%)
CP014535: 417 (6.96%)	CP014535: 417 (6.96%)	CP014535: 417 (6.96%)	CP014535: 417 (6.96%)	CP014535: 417 (6.96%)	CP014535: 417 (6.96%)	CP014535: 417 (6.96%)	CP014535: 417 (6.96%)	CP014535: 417 (6.96%)	CP014535: 417 (6.96%)		CP014535: 417 (6.96%)
total insertion sites: 8100 (3.81%)	total insertion sites: 9759 (4.59%)	total insertion sites: 8302 (3.90%)	total insertion sites: 20930 (9.84%)	total insertion sites: 12372 (5.81%)	total insertion sites: 16312 (7.67%)	total insertion sites: 23547 (11.07%)	total insertion sites: 26473 (12.44%)	total insertion sites: 21419 (10.07%)	total insertion sites: 27362 (12.86%)		total insertion sites: 51707 (24.30%)
Creating plot files:	Creating plot files:	Creating plot files:	Creating plot files:	Creating plot files:	Creating plot files:	Creating plot files:	Creating plot files:	Creating plot files:	Creating plot files:		Creating plot files:
trim_1/CP014529.plot	trim_2/CP014529.plot	trim_3/CP014529.plot	trim_4/CP014529.plot	trim_5/CP014529.plot	trim_6/CP014529.plot	trim_7/CP014529.plot	trim_8/CP014529.plot	trim_9/CP014529.plot	trim_10/CP014529.plot		Trim_combinedBHIreads/CP014529.plot
trim_1/CP014534.plot	trim_2/CP014534.plot	trim_3/CP014534.plot	trim_4/CP014534.plot	trim_5/CP014534.plot	trim_6/CP014534.plot	trim_7/CP014534.plot	trim_8/CP014534.plot	trim_9/CP014534.plot	trim_10/CP014534.plot		Trim_combinedBHIreads/CP014534.plot
trim_1/CP014530.plot	trim_2/CP014530.plot	trim_3/CP014530.plot	trim_4/CP014530.plot	trim_5/CP014530.plot	trim_6/CP014530.plot	trim_7/CP014530.plot	trim_8/CP014530.plot	trim_9/CP014530.plot	trim_10/CP014530.plot		Trim_combinedBHIreads/CP014530.plot
trim_1/CP014532.plot	trim_2/CP014532.plot	trim_3/CP014532.plot	trim_4/CP014532.plot	trim_5/CP014532.plot	trim_6/CP014532.plot	trim_7/CP014532.plot	trim_8/CP014532.plot	trim_9/CP014532.plot	trim_10/CP014532.plot		Trim_combinedBHIreads/CP014532.plot
trim_1/CP014533.plot	trim_2/CP014533.plot	trim_3/CP014533.plot	trim_4/CP014533.plot	trim_5/CP014533.plot	trim_6/CP014533.plot	trim_7/CP014533.plot	trim_8/CP014533.plot	trim_9/CP014533.plot	trim_10/CP014533.plot		Trim_combinedBHIreads/CP014533.plot
trim_1/CP014534.plot	trim_2/CP014534.plot	trim_3/CP014534.plot	trim_4/CP014534.plot	trim_5/CP014534.plot	trim_6/CP014534.plot	trim_7/CP014534.plot	trim_8/CP014534.plot	trim_9/CP014534.plot	trim_10/CP014534.plot		Trim_combinedBHIreads/CP014534.plot
trim_1/CP014535.plot	trim_2/CP014535.plot	trim_3/CP014535.plot	trim_4/CP014535.plot	trim_5/CP014535.plot	trim_6/CP014535.plot	trim_7/CP014535.plot	trim_8/CP014535.plot	trim_9/CP014535.plot	trim_10/CP014535.plot		Trim_combinedBHIreads/CP014535.plot

### Sheet: Single Induction Lib
Supplementary Table 1. TraDIS library insertion site analysis from ‘create plot’ python script
Single induction TraDIS library sequencing - Create_plot Script ouput with exclude below <2 reads flag
PBS_4x10^4 40,000 colonies (Round 1)	PBS_4x10^5 400,000 colonies (Round 1)
Counting TA sites in Ef_aus0233_delta_tetM_3747878.current.fasta:	Counting TA sites in Ef_aus0233_delta_tetM_3747878.current.fasta:
CP176375: 188677	CP176375: 188677
CP176376: 15621	CP176376: 15621
CP176377: 7549	CP176377: 7549
CP176378: 5950	CP176378: 5950
CP176379: 1832	CP176379: 1832
CP176380: 627	CP176380: 627
CP176381: 406	CP176381: 406
CP176382: 191	CP176382: 191
total TA sites: 220853	total TA sites: 220853
Loading alignments:	Loading alignments:
total alignments: 193774	total alignments: 541844
rejected alignments:	rejected alignments:
secondary: 46191 (23.84%)	secondary: 124467 (22.97%)
low identity: 12108 (6.25%)	low identity: 32814 (6.06%)
too much gap: 5948 (3.07%)	too much gap: 15651 (2.89%)
used alignments: 129527 (66.84%)	used alignments: 368912 (68.08%)
Excluding low-insertion-count sites:	Excluding low-insertion-count sites:
Discarded forward-strand sites: 2719	Discarded forward-strand sites: 4123
Discarded reverse-strand sites: 2953	Discarded reverse-strand sites: 4355
Tallying insertion sites:	Tallying insertion sites:
CP176375: 7042 (3.73%)	CP176375: 9756 (5.17%)
CP176376: 932 (5.97%)	CP176376: 1342 (8.59%)
CP176377: 566 (7.50%)	CP176377: 786 (10.41%)
CP176378: 678 (11.39%)	CP176378: 980 (16.47%)
CP176379: 281 (15.34%)	CP176379: 476 (25.98%)
CP176380: 71 (11.32%)	CP176380: 125 (19.94%)
CP176381: 25 (6.16%)	CP176381: 47 (11.58%)
CP176382: 1 (0.52%)	CP176382: 2 (1.05%)
total insertion sites: 9596 (4.34%)	total insertion sites: 13514 (6.12%)
Creating plot files:	Creating plot files:
PBS_4x10_4/CP176375.plot	PBS_4x10_5/CP176375.plot
PBS_4x10_4/CP176376.plot	PBS_4x10_5/CP176376.plot
PBS_4x10_4/CP176377.plot	PBS_4x10_5/CP176377.plot
PBS_4x10_4/CP176378.plot	PBS_4x10_5/CP176378.plot
PBS_4x10_4/CP176379.plot	PBS_4x10_5/CP176379.plot
PBS_4x10_4/CP176380.plot	PBS_4x10_5/CP176380.plot
PBS_4x10_4/CP176381.plot	PBS_4x10_5/CP176381.plot
PBS_4x10_4/CP176382.plot	PBS_4x10_5/CP176382.plot
